# A widespread toxin-antitoxin system exploiting growth control via alarmone signalling

**DOI:** 10.1101/575399

**Authors:** Steffi Jimmy, Chayan Kumar Saha, Constantine Stavropoulos, Sofia Raquel Alves Oliveira, Tatsuaki Kurata, Alan Koh, Albinas Cepauskas, Hiraku Takada, Tanel Tenson, Henrik Strahl, Abel Garcia-Pino, Vasili Hauryliuk, Gemma C. Atkinson

## Abstract

Under stressful conditions, bacterial RelA-SpoT Homologue (RSH) enzymes synthesise the alarmone (p)ppGpp, a nucleotide messenger. (p)ppGpp rewires bacterial transcription and metabolism to cope with stress, and at high concentrations inhibits the process of protein synthesis and bacterial growth to save and redirect resources until conditions improve. Single domain Small Alarmone Synthetases (SASs) are RSH family members that contain the (p)ppGpp synthesis (SYNTH) domain, but lack the hydrolysis (HD) domain and regulatory C-terminal domains of the long RSHs such as Rel, RelA and SpoT. We have discovered that multiple SAS subfamilies can be encoded in broadly distributed conserved bicistronic operon architectures in bacteria and bacteriophages that are reminiscent of those typically seen in toxin-antitoxin (TA) operons. We have validated five of these SASs as being toxic (toxSASs), with neutralisation by the protein products of six neighbouring antitoxin genes. The toxicity of *Cellulomonas marina* ToxSAS FaRel is mediated by alarmone accumulation combined with depletion of cellular ATP and GTP pools, and this is counteracted by its HD domain-containing antitoxin. Thus, the ToxSAS-antiToxSAS system is a novel TA paradigm comprising multiple different antitoxins that exemplifies how ancient nucleotide-based signalling mechanisms can be repurposed as TA modules during evolution, potentially multiple times independently.
