## Supplementary_information for "A widespread toxin-antitoxin system exploiting growth control via alarmone signalling": Supplementary_Table_S4.xlsx

### Sheet: SAHs
#FAMILY	ACCESSION	SPECIES	REGION	REGION_LENGTH	COMPLETENESS(score)	TOTAL_PROTEIN_NUM	PHAGE_HIT_PROTEIN_NUM	HYPOTHETICAL_PROTEIN_NUM	MOST_COMMON_PHAGE_NAME(hit_genes_count)
CloSpo	YP_006987177.1	Cronobacter phage vB CsaM GAP32	1	4.2Kb	incomplete(10)	9	9	0	PHAGE_Cronob_vB_CsaM_GAP32_NC_019401(9)
CloSpo	YP_007007612.1	Enterobacteria phage vB KleM-RaK2	1	3.3Kb	incomplete(10)	9	9	0	PHAGE_Entero_vB_KleM_RaK2_NC_019526(9)
Mesh1	WP_048629945.1	Pandoraea apista	1	5.5Kb	incomplete(30)	10	6	4	PHAGE_Salmon_SSE_121_NC_027351(1)
MixSpo	WP_015128252.1	Calothrix sp. PCC 7507	1	6.4Kb	incomplete(20)	7	6	1	PHAGE_Microc_MaMV_DC_NC_029002(2)
MixSpo	WP_015210980.1	Cylindrospermum stagnale PCC 7417	1	5.8Kb	incomplete(10)	6	6	0	PHAGE_Burkho_phiE12_2_NC_009236(2)
MixSpo	WP_009787672.1	Lyngbya sp. PCC 8106	1	6.2Kb	incomplete(30)	6	6	0	PHAGE_Plankt_PaV_LD_NC_016564(2)
MixSpo	WP_006621956.1	Arthrospira maxima CS-328	1	6Kb	incomplete(20)	6	6	0	PHAGE_Mycoba_UnionJack_NC_028802(1)
MixSpo	WP_035737904.1	Arthrospira platensis YZ	1	7.9Kb	incomplete(20)	9	7	2	PHAGE_Mycoba_UnionJack_NC_028802(1)
MixSpo	WP_090820603.1	Paenibacillus sp. yr247	1	6.8Kb	incomplete(10)	8	6	2	PHAGE_Vibrio_11895_B1_NC_020843(2)
MixSpo	WP_006621956.1	Arthrospira sp. PCC 8005	1	6Kb	incomplete(20)	6	6	0	PHAGE_Mycoba_UnionJack_NC_028802(1)
MixSpo	WP_006621956.1	Arthrospira sp. TJSD091	1	6Kb	incomplete(20)	6	6	0	PHAGE_Mycoba_UnionJack_NC_028802(1)
PaSpo	NP_803812.1	Pseudomonas virus phiKZ	1	5.3Kb	incomplete(10)	10	10	0	PHAGE_Pseudo_phiKZ_NC_004629(10)
PaSpo	YP_001957046.1	Pseudomonas phage 201phi2-1	1	4.4Kb	incomplete(10)	9	9	0	PHAGE_Pseudo_201phi2_1_NC_010821(9)
PaSpo	YP_006906731.1	Salmonella phage SSU5	1	5.8Kb	incomplete(10)	9	9	0	PHAGE_Salmon_SSU5_NC_018843(9)
PaSpo	WP_024517110.1	Bradyrhizobium sp. Tv2a-2	1	6Kb	incomplete(10)	6	6	0	PHAGE_Ralsto_RSL1_NC_010811(3)
PaSpo	WP_082168473.1	Caedimonas varicaedens	1	6.1Kb	incomplete(30)	13	9	4	PHAGE_Burkho_phiE12_2_NC_009236(2)
PaSpo	WP_010335326.1	Sphingomonas sp. MEA3-1	1	12.3Kb	incomplete(50)	14	8	6	PHAGE_Salmon_SJ46_NC_031129(2)
PaSpo	WP_043345067.1	Cupriavidus basilensis	1	7.3Kb	incomplete(10)	9	7	2	PHAGE_Arthro_vB_ArtM_ArV1_NC_026606(2)
PaSpo	WP_072931989.1	Nissabacter archeti	1	4.6Kb	incomplete(10)	7	7	0	PHAGE_Salmon_SSU5_NC_018843(3)
PaSpo	WP_009484841.1	Klebsiella sp. MS 92-3	1	5.1Kb	incomplete(10)	8	6	2	PHAGE_Escher_HK639_NC_016158(2)
PaSpo	WP_048231954.1	Citrobacter sp. MGH99	1	5.6Kb	incomplete(10)	10	9	1	PHAGE_Salmon_SSU5_NC_018843(8)
PaSpo	WP_042863529.1	Enterobacter sp. BWH63	1	7.4Kb	incomplete(30)	12	12	0	PHAGE_Salmon_SSU5_NC_018843(10)
PaSpo	WP_000086990.1	Citrobacter sp. 50677481	1	5.8Kb	incomplete(10)	9	9	0	PHAGE_Salmon_SSU5_NC_018843(9)
PaSpo	WP_095072043.1	Chryseobacterium taklimakanense	1	7.4Kb	incomplete(30)	7	6	1	PHAGE_Mycoba_Troll4_NC_011285(1)
PaSpo	WP_065784075.1	Ensifer sp. LC54	1	3.2Kb	incomplete(10)	9	8	1	PHAGE_Rhizob_RHEph10_NC_034248(8)
PaSpo	WP_065784075.1	Ensifer sp. LC384	1	3.3Kb	incomplete(10)	9	8	1	PHAGE_Rhizob_RHEph10_NC_034248(8)
PavSpo	YP_006988065.1	Caulobacter virus phiCbK	1	4Kb	incomplete(10)	9	9	0	PHAGE_Caulob_karma_NC_019410(9)
PavSpo	YP_006988849.1	Caulobacter virus Magneto	1	4Kb	incomplete(10)	9	9	0	PHAGE_Caulob_karma_NC_019410(9)
PavSpo	YP_006989195.1	Caulobacter virus Rogue	1	4Kb	incomplete(10)	9	9	0	PHAGE_Caulob_karma_NC_019410(9)
PavSpo	YP_006989551.1	Caulobacter virus Karma	1	4Kb	incomplete(10)	9	9	0	PHAGE_Caulob_karma_NC_019410(9)
PavSpo	YP_006989899.1	Caulobacter virus Swift	1	4Kb	incomplete(10)	9	9	0	PHAGE_Caulob_karma_NC_019410(9)
PavSpo	YP_009222734.1	Pseudomonas phage VCM	1	4.8Kb	incomplete(10)	9	8	1	PHAGE_Pseudo_phiPsa374_NC_023601(8)
PbcSpo	NP_932523.1	Aeromonas virus 44RR2	1	5.1Kb	incomplete(30)	9	9	0	PHAGE_Aeromo_44RR2.8t_NC_005135(9)
PbcSpo	NP_943994.1	Aeromonas virus Aeh1	1	4.4Kb	incomplete(10)	9	8	1	PHAGE_Aeromo_Aeh1_NC_005260(8)
PbcSpo	YP_238895.1	Aeromonas virus 31	1	5.1Kb	incomplete(30)	9	9	0	PHAGE_Aeromo_44RR2.8t_NC_005135(9)
PbcSpo	YP_656394.1	Aeromonas virus 25	1	5.2Kb	incomplete(30)	9	9	0	PHAGE_Aeromo_25_NC_008208(9)
PbcSpo	YP_003344804.1	Aggregatibacter phage S1249	1	8.5Kb	incomplete(10)	8	8	0	PHAGE_Aggreg_S1249_NC_013597(8)
PbcSpo	YP_003969117.1	Aeromonas phage phiAS4	1	5.5Kb	incomplete(30)	10	9	1	PHAGE_Aeromo_phiAS4_NC_014635(9)
PbcSpo	YP_004301226.1	Aeromonas virus 65	1	3.6Kb	incomplete(10)	7	7	0	PHAGE_Aeromo_65_NC_015251(7)
PbcSpo	YP_004508648.1	Synechococcus phage S-CRM01	1	2.4Kb	incomplete(10)	7	6	1	PHAGE_Synech_S_CRM01_NC_015569(6)
PbcSpo	YP_004894027.1	Salmonella phage PVP-SE1	1	5.7Kb	incomplete(10)	9	9	0	PHAGE_Salmon_PVP_SE1_NC_016071(9)
PbcSpo	YP_006383123.1	Cronobacter phage CR3	1	4.7Kb	incomplete(10)	9	9	0	PHAGE_Cronob_02_NC_028672(9)
PbcSpo	WP_015058114.1	Streptococcus dysgalactiae subsp. equisimilis AC-2713	1	6.2Kb	incomplete(30)	13	8	5	PHAGE_Strept_phiARI0131_1_NC_031901(3)
PbcSpo	YP_006986863.1	Cronobacter phage vB CsaM GAP31	1	5.6Kb	incomplete(10)	7	7	0	PHAGE_Salmon_PVP_SE1_NC_016071(7)
PbcSpo	YP_007007907.1	Vibrio phage pVp-1	1	4Kb	incomplete(10)	9	9	0	PHAGE_Vibrio_pVp_1_NC_019529(9)
PbcSpo	YP_007010219.1	Aeromonas phage CC2	1	4.2Kb	incomplete(10)	9	9	0	PHAGE_Aeromo_CC2_NC_019538(11)
PbcSpo	YP_007392517.1	Pectobacterium phage phiTE	1	4.9Kb	incomplete(10)	10	9	1	PHAGE_Cronob_02_NC_028672(8)
PbcSpo	YP_007677882.1	Aeromonas phage Aes012	1	5.4Kb	incomplete(20)	9	9	0	PHAGE_Aeromo_Aes012_NC_020879(9)
PbcSpo	YP_007877227.1	Vibrio phage helene 12B3	1	4.2Kb	incomplete(10)	7	7	0	PHAGE_Vibrio_12B3_NC_021067(7)
PbcSpo	YP_008857460.1	Escherichia phage 4MG	1	5.6Kb	incomplete(10)	8	8	0	PHAGE_Cronob_vB_CsaM_GAP31_NC_019400(8)
PbcSpo	YP_009009334.1	Pseudomonas phage phiPsa374	1	4.4Kb	incomplete(10)	8	8	0	PHAGE_Pseudo_phiPsa374_NC_023601(8)
PbcSpo	YP_009011537.1	Aeromonas phage PX29	1	2.7Kb	incomplete(10)	8	7	1	PHAGE_Aeromo_PX29_NC_023688(7)
PbcSpo	YP_009015084.1	Cronobacter phage CR9	1	4.7Kb	incomplete(10)	9	7	2	PHAGE_Cronob_CR9_NC_023717(6)
PbcSpo	YP_009042348.1	Cronobacter phage CR8	1	3.4Kb	incomplete(10)	8	8	0	PHAGE_Cronob_02_NC_028672(8)
PbcSpo	YP_009042737.1	Streptococcus phage K13	1	7.3Kb	incomplete(10)	9	9	0	PHAGE_Strept_phiARI0460_1_NC_031913(7)
PbcSpo	YP_009111239.1	Escherichia phage Av-05	1	3.1Kb	incomplete(10)	6	6	0	PHAGE_Escher_Av_05_NC_025830(7)
PbcSpo	YP_009148904.1	Salmonella phage SSE121	1	6.9Kb	incomplete(10)	10	10	0	PHAGE_Salmon_PVP_SE1_NC_016071(10)
PbcSpo	YP_009187837.1	Klebsiella phage vB KpnM KB57	1	5.2Kb	incomplete(10)	8	8	0	PHAGE_Klebsi_vB_KpnM_KB57_NC_028659(8)
PbcSpo	YP_009189086.1	Cronobacter phage PBES 02	1	3.4Kb	incomplete(10)	9	9	0	PHAGE_Cronob_02_NC_028672(9)
PbcSpo	YP_009207509.1	Vibrio phage phi 3	1	5.8Kb	incomplete(20)	8	8	0	PHAGE_Vibrio_pVp_1_NC_019529(8)
PbcSpo	YP_009213764.1	Mannheimia phage vB MhS 1152AP2	1	7.5Kb	incomplete(40)	9	9	0	PHAGE_Mannhe_vB_MhS_1152AP2_NC_028956(9)
PbcSpo	YP_009217576.1	Stenotrophomonas phage IME13	1	5.2Kb	incomplete(30)	10	9	1	PHAGE_Stenot_IME13_NC_029000(9)
PbcSpo	YP_009277062.1	Ralstonia phage RSP15	1	3.8Kb	incomplete(10)	10	8	2	PHAGE_Ralsto_RSP15_NC_030948(8)
PbcSpo	YP_009320694.1	Streptococcus phage phiARI0131-1	1	7.1Kb	incomplete(10)	9	9	0	PHAGE_Strept_phiARI0131_1_NC_031901(9)
PbcSpo	YP_009321517.1	Streptococcus phage phiARI0746	1	6.6Kb	incomplete(10)	9	9	0	PHAGE_Strept_phiARI0746_NC_031907(9)
PbcSpo	YP_009321972.1	Streptococcus phage phiARI0460-1	1	6.3Kb	incomplete(10)	9	9	0	PHAGE_Strept_phiARI0460_1_NC_031913(9)
PbcSpo	YP_009324901.1	Streptococcus phage phiARI0462	1	7.2Kb	incomplete(10)	9	9	0	PHAGE_Strept_phiARI0462_NC_031942(9)
PbcSpo	WP_057870298.1	Lactobacillus hordei DSM 19519	1	6.3Kb	incomplete(20)	9	6	3	PHAGE_Ralsto_RSP15_NC_030948(1)
PbcSpo	WP_062408513.1	Paenibacillus naphthalenovorans	1	4.5Kb	incomplete(30)	6	6	0	PHAGE_Geobac_E3_NC_029073(1)
PbcSpo	WP_068962015.1	Muribaculum intestinale	1	14.9Kb	incomplete(30)	13	8	5	PHAGE_Entero_Bp4_NC_024142(1)
PbcSpo	WP_076642525.1	Methylorubrum extorquens	1	3.9Kb	incomplete(50)	7	6	1	PHAGE_Sodali_phiSG1_NC_007902(1)
PbcSpo	WP_021113612.1	Glaesserella parasuis	1	10Kb	incomplete(60)	9	9	0	PHAGE_Mannhe_vB_MhS_1152AP2_NC_028956(8)
PbcSpo	WP_068962015.1	Muribaculum intestinale	1	14.9Kb	incomplete(30)	12	8	4	PHAGE_Entero_Bp4_NC_024142(1)
PbcSpo	WP_095444179.1	Ochrobactrum sp. A44	1	3.8Kb	incomplete(10)	11	6	5	PHAGE_Cronob_Dev_CD_23823_NC_029070(1)
PbcSpo	WP_006250109.1	Mannheimia haemolytica	1	7.5Kb	incomplete(40)	9	9	0	PHAGE_Mannhe_vB_MhS_1152AP2_NC_028956(9)
PbcSpo	WP_096742988.1	Pasteurella multocida	1	4.9Kb	incomplete(10)	9	8	1	PHAGE_Aggreg_S1249_NC_013597(7)
PbcSpo	WP_091443999.1	Ancylobacter rudongensis	1	5.9Kb	incomplete(10)	9	7	2	PHAGE_Cronob_vB_CsaM_GAP32_NC_019401(3)
PbcSpo	WP_092736079.1	Riemerella columbipharyngis	1	7.1Kb	incomplete(40)	10	8	2	PHAGE_Riemer_RAP44_NC_019490(6)
PbcSpo	WP_092870485.1	Acetitomaculum ruminis DSM 5522	1	7.2Kb	incomplete(10)	8	6	2	PHAGE_Strept_phiARI0131_1_NC_031901(2)
PbcSpo	WP_084065905.1	Bacillus sp. JKS001846	1	7.4Kb	incomplete(20)	11	6	5	PHAGE_Geobac_E3_NC_029073(2)
PbcSpo	WP_047523127.1	Microbacterium sp. ZOR0019	1	5.7Kb	incomplete(20)	8	6	2	PHAGE_Mannhe_vB_MhS_1152AP2_NC_028956(2)
PbcSpo	WP_047760496.1	Neisseria arctica	1	5Kb	incomplete(20)	9	6	3	PHAGE_Bacter_APSE_2_NC_011551(1)
PbcSpo	WP_018675736.1	Riemerella columbina DSM 16469	1	6.4Kb	incomplete(30)	10	8	2	PHAGE_Riemer_RAP44_NC_019490(6)
PbcSpo	WP_055862577.1	Agromyces sp. Leaf222	1	6.7Kb	incomplete(10)	8	6	2	PHAGE_Bacill_G_NC_023719(2)
PbcSpo	WP_075844678.1	Collinsella bouchesdurhonensis	1	6.9Kb	incomplete(40)	9	7	2	PHAGE_Propio_PHL055N00_NC_027400(2)
PbcSpo	WP_066429122.1	Capnocytophaga haemolytica	1	7.6Kb	incomplete(40)	9	6	3	PHAGE_Riemer_RAP44_NC_019490(4)
PbcSpo	WP_075676113.1	Stenotrophomonas sp. TD3	1	4.9Kb	incomplete(10)	7	6	1	PHAGE_Arthro_vB_ArtM_ArV1_NC_026606(2)
PbcSpo	WP_005705703.1	Haemophilus parahaemolyticus	1	6.1Kb	incomplete(30)	10	8	2	PHAGE_Mannhe_vB_MhS_1152AP2_NC_028956(7)
RickSpo	WP_011270723.1	Rickettsia felis URRWXCal2	1	7.5Kb	incomplete(60)	11	8	3	PHAGE_Entero_fiAA91_ss_NC_022750(2)
RickSpo	WP_008579643.1	Rickettsia endosymbiont of Ixodes scapularis	1	9Kb	incomplete(60)	19	9	10	PHAGE_Staphy_SPbeta_like_NC_029119(2)

### Sheet: SASs
#FAMILY	ACCESSION	SPECIES	REGION	REGION_LENGTH	COMPLETENESS(score)	TOTAL_PROTEIN_NUM	PHAGE_HIT_PROTEIN_NUM	HYPOTHETICAL_PROTEIN_NUM	MOST_COMMON_PHAGE_NAME(hit_genes_count)
CapRel	WP_011410796.1	Sodalis glossinidius str. 'morsitans'	1	5.9Kb	incomplete(10)	11	8	3	PHAGE_Endosy_APSE_1_NC_000935(2)
CapRel	YP_009293515.1	Salmonella phage SJ46	1	13.2Kb	incomplete(20)	9	9	0	PHAGE_Salmon_SJ46_NC_031129(9)
CapRel	WP_010116828.1	Acinetobacter sp. P8-3-8	1	5Kb	incomplete(10)	8	7	1	PHAGE_Acinet_vB_AbaS_TRS1_NC_031098(3)
CapRel	WP_025711397.1	Klebsiella sp. 10982	1	6.7Kb	incomplete(10)	8	7	1	PHAGE_Salmon_HK620_NC_002730(2)
CapRel	WP_081600918.1	alpha proteobacterium LLX12A	1	6.5Kb	incomplete(30)	6	6	0	PHAGE_Salmon_118970_sal3_NC_031940(4)
CapRel	WP_053579991.1	Acinetobacter sp. TTH0-4	1	5.5Kb	incomplete(10)	7	6	1	PHAGE_Acinet_Bphi_B1251_NC_019541(5)
CapRel	WP_096756300.1	Citrobacter werkmanii	1	5.7Kb	incomplete(10)	10	7	3	PHAGE_Burkho_BcepIL02_NC_012743(2)
CapRel	WP_041162262.1	Enterobacter soli	1	6.4Kb	incomplete(10)	12	8	4	PHAGE_Entero_mEp390_NC_019721(3)
CapRel	WP_005221978.1	Acinetobacter sp. CIP 101934	1	16.7Kb	incomplete(10)	11	7	4	PHAGE_Sinorh_PBC5_NC_003324(2)
CapRel	WP_071058663.1	Pelistega sp. MC2	1	7.6Kb	incomplete(20)	8	7	1	PHAGE_Entero_P1_NC_005856(2)
CapRel	WP_099824481.1	Tatumella sp. OPLPL6	1	4.7Kb	incomplete(10)	8	6	2	PHAGE_Entero_IME10_NC_019501(2)
CapRel	WP_078194345.1	Acinetobacter sp. ANC 5600	1	8.6Kb	incomplete(10)	10	8	2	PHAGE_Pseudo_MD8_NC_031091(2)
FaRel	WP_047523126.1	Microbacterium sp. ZOR0019	1	5.7Kb	incomplete(20)	8	6	2	PHAGE_Mannhe_vB_MhS_1152AP2_NC_028956(2)
FabRel	WP_065076684.1	Clostridium ragsdalei P11	1	6.5Kb	incomplete(10)	12	7	5	PHAGE_Lactob_Lj965_NC_005355(2)
FpRel2	WP_093650247.1	Streptococcus varani	1	4.6Kb	incomplete(20)	8	7	1	PHAGE_Strept_PH15_NC_010945(4)
FpRel2	WP_021616765.1	Aggregatibacter sp. oral taxon 458 str. W10330	1	5.5Kb	incomplete(20)	7	6	1	PHAGE_Entero_phi92_NC_023693(4)
FpRel2	WP_000891067.1	Streptococcus sp. HMSC068H01	1	3.7Kb	incomplete(10)	7	6	1	PHAGE_Strept_T12_NC_028700(2)
FpRel2	WP_000891067.1	Streptococcus sp. HMSC072E12	1	5.3Kb	incomplete(10)	9	6	3	PHAGE_Entero_933W_NC_000924(1)
FpRel2	WP_000891067.1	Streptococcus sp. HMSC078D02	1	5.5Kb	incomplete(10)	9	6	3	PHAGE_Strept_T12_NC_028700(2)
FpRel2	WP_000437070.1	Bacillus sp. Root11	1	6.1Kb	incomplete(10)	9	8	1	PHAGE_Bacill_0305phi8_36_NC_009760(2)
FpRel2	WP_000437070.1	Bacillus sp. Root131	1	6.1Kb	incomplete(10)	9	8	1	PHAGE_Bacill_0305phi8_36_NC_009760(2)
FpRel2	WP_077416264.1	Rodentibacter rarus	1	5.7Kb	incomplete(20)	7	6	1	PHAGE_Entero_phi92_NC_023693(4)
FpRel	WP_071013224.1	Cupriavidus sp. USMAHM13	1	8.3Kb	incomplete(40)	11	9	2	PHAGE_Salmon_SEN34_NC_028699(3)
FpRel	WP_017474640.1	Bacillus sp. H15-1	1	5.7Kb	incomplete(20)	9	6	3	PHAGE_Entero_phiEf11_NC_013696(3)
FpRel	WP_017474640.1	Bacillus sp. 1s-1	1	5.7Kb	incomplete(20)	8	6	2	PHAGE_Entero_phiEf11_NC_013696(3)
FpRel	WP_001176696.1	Bacillus anthracis	1	9.6Kb	incomplete(20)	6	6	0	PHAGE_Staphy_SPbeta_like_NC_029119(2)
FpRel	WP_006813030.1	Providencia rustigianii DSM 4541	1	9.6Kb	questionable(90)	9	8	1	PHAGE_Escher_pro483_NC_028943(5)
FpRel	WP_001176696.1	Flavobacteriaceae bacterium CP2B	1	9.6Kb	incomplete(20)	6	6	0	PHAGE_Staphy_SPbeta_like_NC_029119(2)
FpRel	WP_089445552.1	Burkholderia sp. AU33423	1	6.5Kb	incomplete(10)	10	6	4	PHAGE_Burkho_phi1026b_NC_005284(4)
FunRel	WP_066515993.1	Curtobacterium ammoniigenes NBRC 101786	1	5.1Kb	questionable(80)	7	7	0	PHAGE_Gordon_Blueberry_NC_030943(2)
MixRel	WP_042715575.1	Klebsiella cf. planticola B43	1	5.2Kb	questionable(80)	9	8	1	PHAGE_Entero_fiAA91_ss_NC_022750(6)
MixRel	WP_083299844.1	Janthinobacterium sp. MP5059B	1	6Kb	questionable(90)	10	9	1	PHAGE_Ralsto_RSA1_NC_009382(3)
MixRel	WP_082969706.1	Mycobacterium sp. E3305	1	7.7Kb	incomplete(20)	7	6	1	PHAGE_Mycoba_Che9c_NC_004683(1)
PRel3	WP_056485515.1	Sphingomonas sp. Leaf208	1	6Kb	questionable(70)	11	6	5	PHAGE_Paenib_Tripp_NC_028930(2)
PhRel2	YP_764468.1	Geobacillus phage GBSV1	1	4.1Kb	incomplete(10)	8	8	0	PHAGE_Bacill_1_NC_009737(8)
PhRel2	YP_001425595.1	Bacillus virus 1	1	4.1Kb	incomplete(10)	8	8	0	PHAGE_Bacill_1_NC_009737(8)
PhRel2	YP_009202237.1	Bacteriophage Lily	1	4.6Kb	incomplete(10)	8	8	0	PHAGE_Bacter_Lily_NC_028841(8)
PhRel2	WP_062052375.1	Bacillus sp. JCM 19034	1	6.5Kb	incomplete(10)	9	8	1	PHAGE_Bacill_1_NC_009737(3)
PhRel2	WP_052341896.1	Candidatus Arthromitus sp. SFB-mouse-NL	1	6.4Kb	incomplete(30)	9	8	1	PHAGE_Geobac_E2_NC_009552(2)
PhRel2	WP_048735156.1	Lactobacillus koreensis	1	7.5Kb	incomplete(20)	9	6	3	PHAGE_Clostr_phiCTC2A_NC_030949(1)
PhRel2	WP_095371136.1	Bacillus kochii	1	4.2Kb	incomplete(10)	9	6	3	PHAGE_Bacill_1_NC_009737(3)
PhRel2	WP_012085746.1	Staphylococcus sp. TE8	1	5.2Kb	incomplete(10)	9	6	3	PHAGE_Staphy_PT1028_NC_007045(3)
PhRel2	WP_042894505.1	Anoxybacillus sp. BCO1	1	9.7Kb	questionable(80)	17	15	2	PHAGE_Thermu_OH2_NC_021784(9)
PhRel2	WP_066166101.1	Bacillus sp. KCTC 13219	1	7.1Kb	incomplete(40)	10	7	3	PHAGE_Bacill_1_NC_009737(2)
PhRel2	WP_099683212.1	Bacillus sp. 100374	1	4.2Kb	incomplete(20)	9	8	1	PHAGE_Bacill_BtCS33_NC_018085(5)
PhRel2	WP_099669214.1	Sporosarcina sp. P10	1	4.2Kb	incomplete(10)	7	6	1	PHAGE_Geobac_GBSV1_NC_008376(3)
PhRel2	WP_099669214.1	Sporosarcina sp. P12(2017)	1	4.2Kb	incomplete(10)	7	6	1	PHAGE_Geobac_GBSV1_NC_008376(3)
PhRel	YP_009124581.1	Mycobacterium phage Squirty	1	5.7Kb	incomplete(20)	8	8	0	PHAGE_Mycoba_Squirty_NC_026588(8)
PhRel	YP_009304221.1	Mycobacterium phage Phrann	1	3.6Kb	incomplete(10)	6	6	0	PHAGE_Mycoba_Phrann_NC_031266(6)
PhRel	WP_070446656.1	Corynebacterium sp. HMSC05D03	1	4.8Kb	incomplete(40)	8	6	2	PHAGE_Shigel_Sf6_NC_005344(1)
PhRel	WP_086588893.1	Corynebacterium kefirresidentii	1	6.6Kb	incomplete(10)	7	6	1	PHAGE_Gordon_BetterKatz_NC_031247(2)
RelP	WP_014277802.1	Paenibacillus terrae HPL-003	1	9.2Kb	questionable(70)	13	8	5	PHAGE_Paenib_Tripp_NC_028930(3)
RelP	WP_093040005.1	Ruminococcaceae bacterium FB2012	1	7.3Kb	incomplete(10)	7	6	1	PHAGE_Cronob_vB_CsaM_GAP32_NC_019401(1)
RelP	WP_044902971.1	Lachnospiraceae bacterium P6B14	1	7.5Kb	incomplete(20)	7	6	1	PHAGE_Staphy_phiSA012_NC_023573(1)
RelP	WP_037559438.1	Staphylococcus sp. HGB0015	1	7.4Kb	incomplete(40)	7	6	1	PHAGE_Staphy_Twort_NC_007021(1)
RelP	WP_051507135.1	Saccharibacillus sacchari DSM 19268	1	8.3Kb	incomplete(30)	8	6	2	PHAGE_Bacill_G_NC_023719(2)
RelP	WP_047981916.1	Ornithinibacillus contaminans	1	5.3Kb	incomplete(30)	8	6	2	PHAGE_Lactob_LP65_NC_006565(1)
RelP	WP_084710615.1	Ornithinibacillus californiensis	1	7.5Kb	incomplete(10)	6	6	0	PHAGE_Bacill_G_NC_023719(2)
RelP	WP_099208478.1	Urinacoccus sp. Marseille-P3926	1	8.4Kb	incomplete(50)	13	8	5	PHAGE_Bacter_Diva_NC_028788(2)
RelQ	WP_000171683.1	Streptococcus sp. M334	1	3.6Kb	incomplete(10)	6	6	0	PHAGE_Strept_SM1_NC_004996(5)
RelQ	WP_019122226.1	Brevibacillus massiliensis	1	7.8Kb	incomplete(10)	7	6	1	PHAGE_Bacill_G_NC_023719(3)
RelQ	WP_003390409.1	Brevibacillus borstelensis cifa chp40	1	6.8Kb	incomplete(10)	8	7	1	PHAGE_Pseudo_PaBG_NC_022096(2)
RelV	WP_088619877.1	Methylovulum psychrotolerans	1	8.1Kb	incomplete(30)	10	7	3	PHAGE_Escher_D108_NC_013594(2)
